# Unraveling Molecular Mechanisms of Low-Salinity Adaptation in *Fenneropenaeus chinensis*: Insights from Gill Tissue Transcriptomics

**DOI:** 10.1101/2020.11.12.379511

**Authors:** Jun Liu, Rongchen Liu, Hui Jiang, Hai Zhang, Dianyuan Zheng, Daizhen Zhang

## Abstract

This study investigates the molecular responses of Chinese shrimp (*Fenneropenaeus chinensis*) to low salinity stress, employing RNA-seq and functional enrichment analyses. A total of 12,332 expressed genes were identified, with 227 differentially expressed genes (DEGs) detected, revealing intricate adaptive responses in gill tissues. Functional enrichment analysis highlighted DEGs associated with ion-transport regulation, bio-metabolism and detoxification (based on GO terms). The upregulation of *ATP1A1*, *SLC26A2*, and *STK39* suggested a pivotal role of ion-transport regulation, emphasizing the importance of maintaining osmotic balance. In terms of bio-metabolism, *ENPP6*, *GLS*, and *DMGDH* exhibited significant upregulation, indicating adjustments in energy metabolism for low-salinity adaptation. Notably, the downregulation of *GSTO1* and *CTH* raised questions about detoxification pathways, potentially reflecting adaptations or compromises in response to low salinity. Further correlation network analysis highlighted key genes like *GLS*, *STK39*, *SESN1*, and *SARDH*, revealing intricate relationships among DEGs. RT-qPCR validation confirmed the consistency of gene expression patterns with RNA-seq results. In conclusion, this study provides a comprehensive understanding of the molecular mechanisms underlying Chinese shrimp responses to low salinity stress. The identified genes lay the groundwork for targeted interventions and strategies to enhance shrimp aquaculture system resilience amid changing salinity levels.
