## Supplements for "Unraveling Molecular Mechanisms of Low-Salinity Adaptation in *Fenneropenaeus chinensis*: Insights from Gill Tissue Transcriptomics": Supplement 3.csv

ID	Description	GeneRatio	BgRatio	pvalue	p.adjust	qvalue	geneID	Count
GO:0016053	organic acid biosynthetic process	20/82	220/8154	2.50E-14	2.86E-11	2.56E-11	LOC125025162/LOC125034633/LOC125034535/LOC125035817/LOC125047541/LOC125041164/LOC125039006/LOC125041162/LOC125037113/LOC125036036/LOC125041797/LOC125042539/LOC125037079/LOC125025155/LOC125030787/LOC125046085/LOC125037499/LOC125035210/LOC125035284/LOC125040576	20
GO:0046394	carboxylic acid biosynthetic process	20/82	220/8154	2.50E-14	2.86E-11	2.56E-11	LOC125025162/LOC125034633/LOC125034535/LOC125035817/LOC125047541/LOC125041164/LOC125039006/LOC125041162/LOC125037113/LOC125036036/LOC125041797/LOC125042539/LOC125037079/LOC125025155/LOC125030787/LOC125046085/LOC125037499/LOC125035210/LOC125035284/LOC125040576	20
GO:0008652	cellular amino acid biosynthetic process	12/82	63/8154	8.23E-13	6.27E-10	5.61E-10	LOC125034633/LOC125034535/LOC125035817/LOC125047541/LOC125041164/LOC125039006/LOC125041162/LOC125036036/LOC125042539/LOC125025155/LOC125030787/LOC125035210	12
GO:0044283	small molecule biosynthetic process	24/82	473/8154	1.66E-11	9.51E-09	8.51E-09	LOC125025162/LOC125034633/LOC125034535/LOC125035817/LOC125040712/LOC125047541/LOC125036853/LOC125041164/LOC125039006/LOC125034577/LOC125041162/LOC125037113/LOC125036036/LOC125041797/LOC125042539/LOC125037079/LOC125025155/LOC125030787/LOC125046085/LOC125037499/LOC125035210/LOC125035284/LOC125027383/LOC125040576	24
GO:1901607	alpha-amino acid biosynthetic process	10/82	50/8154	4.47E-11	2.04E-08	1.83E-08	LOC125034633/LOC125034535/LOC125035817/LOC125047541/LOC125041164/LOC125039006/LOC125041162/LOC125036036/LOC125042539/LOC125035210	10
GO:0009070	serine family amino acid biosynthetic process	6/82	15/8154	4.00E-09	1.53E-06	1.36E-06	LOC125034633/LOC125034535/LOC125047541/LOC125039006/LOC125036036/LOC125042539	6
GO:0006575	cellular modified amino acid metabolic process	12/82	137/8154	9.47E-09	3.09E-06	2.77E-06	LOC125025162/LOC125034633/LOC125034535/LOC125035817/LOC125047541/LOC125045149/LOC125045150/LOC125036036/LOC125035399/LOC125046085/LOC125037499/LOC125035210	12
GO:1901605	alpha-amino acid metabolic process	13/82	177/8154	1.85E-08	5.29E-06	4.73E-06	LOC125025162/LOC125034633/LOC125034535/LOC125035817/LOC125047541/LOC125041164/LOC125039006/LOC125041162/LOC125036036/LOC125042539/LOC125025155/LOC125044894/LOC125035210	13
GO:0006555	methionine metabolic process	6/82	21/8154	4.13E-08	1.05E-05	9.40E-06	LOC125034633/LOC125034535/LOC125035817/LOC125047541/LOC125036036/LOC125035210	6
GO:0009069	serine family amino acid metabolic process	7/82	38/8154	7.87E-08	1.80E-05	1.61E-05	LOC125034633/LOC125034535/LOC125035817/LOC125047541/LOC125039006/LOC125036036/LOC125042539	7
GO:0009066	aspartate family amino acid metabolic process	8/82	58/8154	9.43E-08	1.96E-05	1.75E-05	LOC125034633/LOC125034535/LOC125035817/LOC125047541/LOC125036036/LOC125042539/LOC125044894/LOC125035210	8
GO:0042133	neurotransmitter metabolic process	9/82	84/8154	1.34E-07	2.56E-05	2.29E-05	LOC125038111/LOC125034633/LOC125034535/LOC125034577/LOC125035399/LOC125042539/LOC125025155/LOC125030787/LOC125035210	9
GO:0019695	choline metabolic process	5/82	14/8154	1.70E-07	2.98E-05	2.67E-05	LOC125038111/LOC125034633/LOC125034535/LOC125035399/LOC125035210	5
GO:0006520	cellular amino acid metabolic process	14/82	260/8154	2.50E-07	3.85E-05	3.44E-05	LOC125025162/LOC125034633/LOC125034535/LOC125035817/LOC125047541/LOC125041164/LOC125039006/LOC125041162/LOC125036036/LOC125042539/LOC125025155/LOC125030787/LOC125044894/LOC125035210	14
GO:0006534	cysteine metabolic process	5/82	15/8154	2.52E-07	3.85E-05	3.44E-05	LOC125034633/LOC125034535/LOC125035817/LOC125047541/LOC125036036	5
GO:0042398	cellular modified amino acid biosynthetic process	6/82	34/8154	9.23E-07	0.000131973	0.000118084	LOC125025162/LOC125035817/LOC125047541/LOC125045149/LOC125045150/LOC125036036	6
GO:0000096	sulfur amino acid metabolic process	6/82	35/8154	1.11E-06	0.000148713	0.000133062	LOC125034633/LOC125034535/LOC125035817/LOC125047541/LOC125036036/LOC125035210	6
GO:0006730	one-carbon metabolic process	5/82	20/8154	1.25E-06	0.000159138	0.00014239	LOC125034633/LOC125034535/LOC125036036/LOC125035399/LOC125034835	5
GO:0042135	neurotransmitter catabolic process	5/82	22/8154	2.09E-06	0.000246068	0.000220172	LOC125034633/LOC125034535/LOC125035399/LOC125030787/LOC125035210	5
GO:0042558	pteridine-containing compound metabolic process	6/82	39/8154	2.15E-06	0.000246068	0.000220172	LOC125025162/LOC125034633/LOC125034535/LOC125036036/LOC125035399/LOC125037499	6
GO:0006760	folic acid-containing compound metabolic process	5/82	28/8154	7.45E-06	0.00071032	0.000635566	LOC125025162/LOC125034633/LOC125034535/LOC125036036/LOC125035399	5
GO:0009310	amine catabolic process	5/82	28/8154	7.45E-06	0.00071032	0.000635566	LOC125034633/LOC125034535/LOC125035399/LOC125044894/LOC125035210	5
GO:0016645	oxidoreductase activity, acting on the CH-NH group of donors	5/82	28/8154	7.45E-06	0.00071032	0.000635566	LOC125034633/LOC125034535/LOC125036036/LOC125035399/LOC125037499	5
GO:0042402	cellular biogenic amine catabolic process	5/82	28/8154	7.45E-06	0.00071032	0.000635566	LOC125034633/LOC125034535/LOC125035399/LOC125044894/LOC125035210	5
GO:0046653	tetrahydrofolate metabolic process	4/82	15/8154	1.19E-05	0.001046896	0.000936721	LOC125034633/LOC125034535/LOC125036036/LOC125035399	4
GO:0009308	amine metabolic process	7/82	78/8154	1.19E-05	0.001046896	0.000936721	LOC125034633/LOC125034535/LOC125034577/LOC125040563/LOC125035399/LOC125044894/LOC125035210	7
GO:0009063	cellular amino acid catabolic process	8/82	109/8154	1.24E-05	0.001046896	0.000936721	LOC125034633/LOC125034535/LOC125047541/LOC125041164/LOC125041162/LOC125025155/LOC125030787/LOC125044894	8
GO:0016054	organic acid catabolic process	11/82	226/8154	1.44E-05	0.001135866	0.001016327	LOC125034633/LOC125034535/LOC125047541/LOC125041164/LOC125041162/LOC125025155/LOC125030787/LOC125044894/LOC125027862/LOC125035284/LOC125040576	11
GO:0046395	carboxylic acid catabolic process	11/82	226/8154	1.44E-05	0.001135866	0.001016327	LOC125034633/LOC125034535/LOC125047541/LOC125041164/LOC125041162/LOC125025155/LOC125030787/LOC125044894/LOC125027862/LOC125035284/LOC125040576	11
GO:0009064	glutamine family amino acid metabolic process	6/82	54/8154	1.51E-05	0.001151658	0.001030458	LOC125025162/LOC125041164/LOC125041162/LOC125042539/LOC125025155/LOC125044894	6
GO:0006536	glutamate metabolic process	5/82	35/8154	2.33E-05	0.001719005	0.001538097	LOC125025162/LOC125041164/LOC125041162/LOC125025155/LOC125044894	5
GO:0034766	negative regulation of ion transmembrane transport	5/82	37/8154	3.08E-05	0.002201112	0.001969466	LOC125041381/LOC125027414/LOC125043524/LOC125037499/LOC125041400	5
GO:0034764	positive regulation of transmembrane transport	7/82	94/8154	4.06E-05	0.002815691	0.002519367	LOC125041381/LOC125037113/LOC125043524/LOC125037079/LOC125037499/LOC125041400/LOC125035284	7
GO:0001505	regulation of neurotransmitter levels	12/82	301/8154	4.20E-05	0.002822824	0.00252575	LOC125038111/LOC125034633/LOC125034535/LOC125034577/LOC125037113/LOC125027414/LOC125035399/LOC125042539/LOC125037079/LOC125025155/LOC125030787/LOC125035210	12
GO:0044282	small molecule catabolic process	13/82	354/8154	4.59E-05	0.00300139	0.002685523	LOC125034633/LOC125034535/LOC125047541/LOC125041164/LOC125041162/LOC125025155/LOC125030787/LOC125044894/LOC125027862/LOC125041793/LOC125035284/LOC125027383/LOC125040576	13
GO:0043271	negative regulation of ion transport	6/82	66/8154	4.83E-05	0.003067293	0.00274449	LOC125041381/LOC125027414/LOC125043524/LOC125030787/LOC125037499/LOC125041400	6
GO:0034765	regulation of ion transmembrane transport	8/82	133/8154	5.25E-05	0.003243313	0.002901986	LOC125041381/LOC125037113/LOC125027414/LOC125043524/LOC125037079/LOC125037499/LOC125041400/LOC125035284	8
GO:0006576	cellular biogenic amine metabolic process	6/82	69/8154	6.22E-05	0.003743103	0.003349179	LOC125034633/LOC125034535/LOC125034577/LOC125035399/LOC125044894/LOC125035210	6
GO:0006790	sulfur compound metabolic process	12/82	316/8154	6.73E-05	0.003948211	0.0035327	LOC125034633/LOC125034535/LOC125035817/LOC125047541/LOC125041381/LOC125036036/LOC125045487/LOC125042539/LOC125046085/LOC125037499/LOC125035210/LOC125041400	12
GO:0043269	regulation of ion transport	10/82	229/8154	9.12E-05	0.005151157	0.004609048	LOC125041381/LOC125037113/LOC125027414/LOC125043524/LOC125037079/LOC125030787/LOC125048284/LOC125037499/LOC125041400/LOC125035284	10
GO:0044106	cellular amine metabolic process	6/82	74/8154	9.23E-05	0.005151157	0.004609048	LOC125034633/LOC125034535/LOC125034577/LOC125035399/LOC125044894/LOC125035210	6
GO:0019853	L-ascorbic acid biosynthetic process	3/82	10/8154	0.000111806	0.005946516	0.005320704	LOC125037113/LOC125037079/LOC125037499	3
GO:0046439	L-cysteine metabolic process	3/82	10/8154	0.000111806	0.005946516	0.005320704	LOC125034633/LOC125034535/LOC125035817	3
GO:0097164	ammonium ion metabolic process	8/82	149/8154	0.000117077	0.006085358	0.005444934	LOC125038111/LOC125034633/LOC125034535/LOC125034577/LOC125045149/LOC125045150/LOC125035399/LOC125035210	8
GO:0042136	neurotransmitter biosynthetic process	5/82	49/8154	0.000122594	0.006230505	0.005574806	LOC125034633/LOC125034535/LOC125034577/LOC125025155/LOC125030787	5
GO:0046128	purine ribonucleoside metabolic process	5/82	51/8154	0.000148667	0.007391317	0.006613453	LOC125034633/LOC125034535/LOC125035817/LOC125025630/LOC125027383	5
GO:0042278	purine nucleoside metabolic process	5/82	52/8154	0.000163195	0.007775559	0.006957258	LOC125034633/LOC125034535/LOC125035817/LOC125025630/LOC125027383	5
GO:0043648	dicarboxylic acid metabolic process	6/82	83/8154	0.000175109	0.008172943	0.007312821	LOC125025162/LOC125041164/LOC125041162/LOC125036036/LOC125025155/LOC125044894	6
GO:0034763	negative regulation of transmembrane transport	5/82	53/8154	0.000178784	0.008177598	0.007316986	LOC125041381/LOC125027414/LOC125043524/LOC125037499/LOC125041400	5
GO:1904427	positive regulation of calcium ion transmembrane transport	4/82	29/8154	0.000186342	0.008356181	0.007476775	LOC125037113/LOC125037079/LOC125037499/LOC125035284	4
GO:0044272	sulfur compound biosynthetic process	7/82	121/8154	0.000201598	0.0085558	0.007655387	LOC125047541/LOC125041381/LOC125036036/LOC125045487/LOC125037499/LOC125035210/LOC125041400	7
GO:0009086	methionine biosynthetic process	3/82	12/8154	0.000202017	0.0085558	0.007655387	LOC125047541/LOC125036036/LOC125035210	3
GO:0046500	S-adenosylmethionine metabolic process	3/82	12/8154	0.000202017	0.0085558	0.007655387	LOC125034633/LOC125034535/LOC125035817	3
GO:0031406	carboxylic acid binding	7/82	125/8154	0.000246527	0.010251048	0.009172226	LOC125034633/LOC125034535/LOC125035399/LOC125025155/LOC125027862/LOC125035284/LOC125040576	7
GO:0043177	organic acid binding	7/82	126/8154	0.000258935	0.01046082	0.009359922	LOC125034633/LOC125034535/LOC125035399/LOC125025155/LOC125027862/LOC125035284/LOC125040576	7
GO:0043650	dicarboxylic acid biosynthetic process	3/82	13/8154	0.00026072	0.01046082	0.009359922	LOC125041164/LOC125041162/LOC125036036	3
GO:0034767	positive regulation of ion transmembrane transport	5/82	58/8154	0.00027448	0.010823017	0.009684001	LOC125037113/LOC125043524/LOC125037079/LOC125037499/LOC125035284	5
GO:1903169	regulation of calcium ion transmembrane transport	5/82	59/8154	0.00029755	0.011533838	0.010320015	LOC125037113/LOC125027414/LOC125037079/LOC125037499/LOC125035284	5
GO:1901606	alpha-amino acid catabolic process	6/82	93/8154	0.000326511	0.012151458	0.010872636	LOC125034633/LOC125034535/LOC125041164/LOC125041162/LOC125025155/LOC125044894	6
GO:0042364	water-soluble vitamin biosynthetic process	3/82	14/8154	0.000329423	0.012151458	0.010872636	LOC125037113/LOC125037079/LOC125037499	3
GO:0042559	pteridine-containing compound biosynthetic process	3/82	14/8154	0.000329423	0.012151458	0.010872636	LOC125025162/LOC125036036/LOC125037499	3
GO:0032414	positive regulation of ion transmembrane transporter activity	4/82	34/8154	0.000350217	0.012713421	0.011375459	LOC125037113/LOC125043524/LOC125037079/LOC125037499	4
GO:1901019	regulation of calcium ion transmembrane transporter activity	4/82	35/8154	0.000392399	0.01380642	0.01235343	LOC125037113/LOC125027414/LOC125037079/LOC125037499	4
GO:0000097	sulfur amino acid biosynthetic process	3/82	15/8154	0.000408799	0.014165488	0.01267471	LOC125047541/LOC125036036/LOC125035210	3
GO:0009119	ribonucleoside metabolic process	5/82	64/8154	0.000435724	0.014873143	0.013307891	LOC125034633/LOC125034535/LOC125035817/LOC125025630/LOC125027383	5
GO:0006109	regulation of carbohydrate metabolic process	6/82	99/8154	0.000457565	0.015388973	0.013769435	LOC125040563/LOC125037113/LOC125037079/LOC125030787/LOC125027862/LOC125027383	6
GO:0009110	vitamin biosynthetic process	4/82	37/8154	0.000487463	0.015928335	0.014252035	LOC125037113/LOC125041797/LOC125037079/LOC125037499	4
GO:0033218	amide binding	9/82	231/8154	0.000487531	0.015928335	0.014252035	LOC125034633/LOC125034535/LOC125040563/LOC125027414/LOC125035399/LOC125041389/LOC125028556/LOC125037499/LOC125035284	9
GO:0034762	regulation of transmembrane transport	8/82	184/8154	0.000494791	0.01593784	0.014260539	LOC125041381/LOC125037113/LOC125027414/LOC125043524/LOC125037079/LOC125037499/LOC125041400/LOC125035284	8
GO:0010959	regulation of metal ion transport	7/82	141/8154	0.00051362	0.016314575	0.014597627	LOC125037113/LOC125027414/LOC125043524/LOC125037079/LOC125048284/LOC125037499/LOC125035284	7
GO:1901657	glycosyl compound metabolic process	6/82	102/8154	0.000536869	0.016486875	0.014751794	LOC125034633/LOC125034535/LOC125035817/LOC125025630/LOC125027383/LOC125040576	6
GO:0032411	positive regulation of transporter activity	4/82	38/8154	0.000540671	0.016486875	0.014751794	LOC125037113/LOC125043524/LOC125037079/LOC125037499	4
GO:1901021	positive regulation of calcium ion transmembrane transporter activity	3/82	17/8154	0.000602145	0.018119825	0.016212892	LOC125037113/LOC125037079/LOC125037499	3
GO:0046717	acid secretion	4/82	40/8154	0.000659273	0.019581251	0.017520518	LOC125041164/LOC125041381/LOC125041162/LOC125041400	4
GO:0006544	glycine metabolic process	3/82	18/8154	0.000717351	0.020251472	0.018120204	LOC125034633/LOC125034535/LOC125042539	3
GO:0009067	aspartate family amino acid biosynthetic process	3/82	18/8154	0.000717351	0.020251472	0.018120204	LOC125047541/LOC125036036/LOC125035210	3
GO:0042045	epithelial fluid transport	3/82	18/8154	0.000717351	0.020251472	0.018120204	LOC125037817/LOC125041381/LOC125041400	3
GO:0072341	modified amino acid binding	4/82	41/8154	0.000724999	0.020251472	0.018120204	LOC125034633/LOC125034535/LOC125035399/LOC125037499	4
GO:0016491	oxidoreductase activity	13/82	468/8154	0.000726113	0.020251472	0.018120204	LOC125034633/LOC125034535/LOC125045149/LOC125045150/LOC125036036/LOC125035399/LOC125041797/LOC125042539/LOC125027862/LOC125046085/LOC125037499/LOC125027755/LOC125040576	13
GO:1904062	regulation of cation transmembrane transport	6/82	109/8154	0.000763593	0.021040206	0.018825932	LOC125037113/LOC125027414/LOC125043524/LOC125037079/LOC125037499/LOC125035284	6
GO:0016323	basolateral plasma membrane	7/82	151/8154	0.000773429	0.021057531	0.018841434	LOC125037817/LOC125041381/LOC125040563/LOC125027414/LOC125043524/LOC125045487/LOC125041400	7
GO:0019842	vitamin binding	6/82	110/8154	0.000801241	0.021558107	0.019289329	LOC125034633/LOC125034535/LOC125047541/LOC125035399/LOC125025155/LOC125030787	6
GO:0006766	vitamin metabolic process	6/82	111/8154	0.00084031	0.021978575	0.019665547	LOC125025162/LOC125037113/LOC125036036/LOC125041797/LOC125037079/LOC125037499	6
GO:0006577	amino-acid betaine metabolic process	3/82	19/8154	0.000845699	0.021978575	0.019665547	LOC125045149/LOC125045150/LOC125035210	3
GO:0019852	L-ascorbic acid metabolic process	3/82	19/8154	0.000845699	0.021978575	0.019665547	LOC125037113/LOC125037079/LOC125037499	3
GO:0051928	positive regulation of calcium ion transport	4/82	44/8154	0.000949892	0.024409021	0.021840212	LOC125037113/LOC125037079/LOC125037499/LOC125035284	4
GO:0002087	regulation of respiratory gaseous exchange by nervous system process	3/82	20/8154	0.000987754	0.025099934	0.022458413	LOC125041164/LOC125041162/LOC125027414	3
GO:0006835	dicarboxylic acid transport	4/82	45/8154	0.001034656	0.026002848	0.023266304	LOC125041164/LOC125041381/LOC125041162/LOC125041400	4
GO:0009116	nucleoside metabolic process	5/82	78/8154	0.001081132	0.026875521	0.024047138	LOC125034633/LOC125034535/LOC125035817/LOC125025630/LOC125027383	5
GO:0015701	bicarbonate transport	3/82	21/8154	0.00114406	0.027834737	0.024905405	LOC125041381/LOC125034835/LOC125041400	3
GO:0044065	regulation of respiratory system process	3/82	21/8154	0.00114406	0.027834737	0.024905405	LOC125041164/LOC125041162/LOC125027414	3
GO:0006767	water-soluble vitamin metabolic process	5/82	81/8154	0.001281684	0.03012543	0.026955026	LOC125025162/LOC125037113/LOC125036036/LOC125037079/LOC125037499	5
GO:0006541	glutamine metabolic process	3/82	22/8154	0.001315141	0.03012543	0.026955026	LOC125041164/LOC125041162/LOC125042539	3
GO:0008483	transaminase activity	3/82	22/8154	0.001315141	0.03012543	0.026955026	LOC125039006/LOC125030787/LOC125044894	3
GO:0008645	hexose transmembrane transport	3/82	22/8154	0.001315141	0.03012543	0.026955026	LOC125041381/LOC125027862/LOC125041400	3
GO:0043270	positive regulation of ion transport	6/82	121/8154	0.001317247	0.03012543	0.026955026	LOC125037113/LOC125043524/LOC125037079/LOC125030787/LOC125037499/LOC125035284	6
GO:0005759	mitochondrial matrix	11/82	379/8154	0.001355151	0.03068544	0.0274561	LOC125025162/LOC125034633/LOC125034535/LOC125035816/LOC125041164/LOC125041162/LOC125036036/LOC125035399/LOC125030787/LOC125044894/LOC125028556	11
GO:0009065	glutamine family amino acid catabolic process	3/82	23/8154	0.001501502	0.032547076	0.029121817	LOC125041164/LOC125041162/LOC125025155	3
GO:0016769	transferase activity, transferring nitrogenous groups	3/82	23/8154	0.001501502	0.032547076	0.029121817	LOC125039006/LOC125030787/LOC125044894	3
GO:0042044	fluid transport	3/82	23/8154	0.001501502	0.032547076	0.029121817	LOC125037817/LOC125041381/LOC125041400	3
GO:1904063	negative regulation of cation transmembrane transport	3/82	23/8154	0.001501502	0.032547076	0.029121817	LOC125027414/LOC125043524/LOC125037499	3
GO:0032412	regulation of ion transmembrane transporter activity	5/82	84/8154	0.001508522	0.032547076	0.029121817	LOC125037113/LOC125027414/LOC125043524/LOC125037079/LOC125037499	5
GO:0022898	regulation of transmembrane transporter activity	5/82	85/8154	0.001590324	0.033991322	0.03041407	LOC125037113/LOC125027414/LOC125043524/LOC125037079/LOC125037499	5
GO:1904064	positive regulation of cation transmembrane transport	4/82	52/8154	0.001782498	0.037399751	0.033463796	LOC125037113/LOC125037079/LOC125037499/LOC125035284	4
GO:0090208	positive regulation of triglyceride metabolic process	3/82	25/8154	0.001921987	0.039599853	0.035432359	LOC125037113/LOC125037079/LOC125041389	3
GO:1902884	positive regulation of response to oxidative stress	3/82	25/8154	0.001921987	0.039599853	0.035432359	LOC125037113/LOC125037079/LOC125040576	3
GO:0031526	brush border membrane	4/82	54/8154	0.002050848	0.041506976	0.037138776	LOC125041381/LOC125040563/LOC125045487/LOC125041400	4
GO:0050660	flavin adenine dinucleotide binding	4/82	54/8154	0.002050848	0.041506976	0.037138776	LOC125034633/LOC125034535/LOC125035399/LOC125040576	4
GO:0032787	monocarboxylic acid metabolic process	10/82	342/8154	0.002146361	0.042896695	0.038382241	LOC125036036/LOC125041797/LOC125042539/LOC125025155/LOC125041389/LOC125030787/LOC125027862/LOC125046085/LOC125027755/LOC125040576	10
GO:0051955	regulation of amino acid transport	3/82	26/8154	0.002157027	0.042896695	0.038382241	LOC125027414/LOC125043524/LOC125030787	3
GO:0032409	regulation of transporter activity	5/82	92/8154	0.002257387	0.044125154	0.039481416	LOC125037113/LOC125027414/LOC125043524/LOC125037079/LOC125037499	5
GO:0051924	regulation of calcium ion transport	5/82	92/8154	0.002257387	0.044125154	0.039481416	LOC125037113/LOC125027414/LOC125037079/LOC125037499/LOC125035284	5
GO:0072521	purine-containing compound metabolic process	11/82	405/8154	0.002296735	0.044513843	0.0398292	LOC125034633/LOC125034535/LOC125035817/LOC125040712/LOC125035816/LOC125041381/LOC125027414/LOC125036036/LOC125041400/LOC125025630/LOC125027383	11
GO:0030170	pyridoxal phosphate binding	3/82	27/8154	0.002409178	0.045535463	0.040743304	LOC125047541/LOC125025155/LOC125030787	3
GO:0032413	negative regulation of ion transmembrane transporter activity	3/82	27/8154	0.002409178	0.045535463	0.040743304	LOC125027414/LOC125043524/LOC125037499	3
GO:0045933	positive regulation of muscle contraction	3/82	27/8154	0.002409178	0.045535463	0.040743304	LOC125027414/LOC125030787/LOC125037499	3
GO:0140103	catalytic activity, acting on a glycoprotein	4/82	58/8154	0.002669043	0.049012332	0.043854267	LOC125036516/LOC125033202/LOC125045487/LOC125041793	4
GO:0015749	monosaccharide transmembrane transport	3/82	28/8154	0.002678855	0.049012332	0.043854267	LOC125041381/LOC125027862/LOC125041400	3
GO:0043576	regulation of respiratory gaseous exchange	3/82	28/8154	0.002678855	0.049012332	0.043854267	LOC125041164/LOC125041162/LOC125027414	3
GO:0070279	vitamin B6 binding	3/82	28/8154	0.002678855	0.049012332	0.043854267	LOC125047541/LOC125025155/LOC125030787	3
